# A novel network controllability algorithm to target personalized driver genes for discovering combinational drugs of individual cancer patient

**DOI:** 10.1101/571620

**Authors:** Wei-Feng Guo, Shao-Wu Zhang, Tao Zeng, Luonan Chen

## Abstract

Treating cancer in precision medicine, it is important to identify the personalized combinational drugs under consideration of the individual heterogeneity. Many bioinformatics tools for the personalized driver genes identification have presented promising clues in determining candidate personalized drug targets for the personalized drugs discovery. However, it has not been studied how to fill the gap between personalized driver genes identification and personalized combinational drugs discovery. In this work, we developed a novel algorithm of structure network Controllability-based Personalized driver Genes and combinational Drug identification (CPGD), aiming to mine the personalized driver genes and identify the combinational drugs of an individual cancer patient. On two benchmark cancer datasets, the performance of CPGD for predicting the clinical efficacious combinational drugs is superior to that of other state-of-the-art driver gene-focus algorithms in terms of precision accuracy. In particular, by quantifying and referring the relationships between target genes of pairwise combinatorial drugs and disease module genes on breast cancer data set, CPGD can significantly divide patients into the discriminative high-risk and low-risk groups for risk asessment in combination therapy. In addition, CPGD can further enhance cancer subtyping by providing computationally personalized side effect signatures for individual patients. Collectively, CPGD provided a new and effecient bioinformatics tool from structure network controllability perspective for discovering personalized combinational drugs with personalized side effect consideration, so as to effectively support personalized risk assessement and disease subtyping.

**Significance:** It is quite challenging to predict personalized combinational drugs rather than patient-cohort‘s drugs based on cancer omics data. In this work, a novel structure network Controllability-based algorithm (CPGD) from feedback vertex sets control perspective was developed, for discovering efficacious combinational drugs of an individual cancer patient by targeting the personalized driver genes. The CPGD contains three methodological advances by exploring more precise mathematical models on high-throughput personalized multi-omics data. The first is that a proper network structure is constructed to characterize the gene regulatory mechanism of an individual patient. The second is that considering the weight information of network edges/relations improves the performance for predicting clinical efficacious combinational drugs compared with other drivers-focus methods. And the third is that proper evaluation metrics for personalized combinational drugs prioritization, personalized risk assessment and disease subtyping are designed when evaluating the performance of CPGD.
