## supplemental files including addrtional file and Tabes S1,S2,S3 and S4 for "A novel network controllability algorithm to target personalized driver genes for discovering combinational drugs of individual cancer patient": Table S3__enrichment_pathway.xlsx

### Sheet: LUSC
	Pathway name	Patients frequency	Related combinational drugs	Reference
	Acute myeloid leukemia	1	DC000326,DC000360,DC000444,DC000859,DC005665	【1】
	Adipocytokine signaling pathway	0.653061	DC000096,DC000099,DC000130,DC004428
	Amoebiasis	0.877551	DC000084,DC000297,DC005665,DC006577
	Basal cell carcinoma	0.918367	DC007044	【2】
	Bladder cancer	0.816327	DC000248,DC001950,DC006509	【3】
	Cell cycle	1	DC002423,DC007044	【4】
	Chagas disease (American trypanosomiasis)	1	DC000096,DC000444,DC005665,DC006577
	Choline metabolism in cancer	0.836735	DC000444,DC002088,DC004934,DC004989	【5】
	Chronic myeloid leukemia	1	DC000029,DC000444,DC005665,DC006509	【6】
	Colorectal cancer	1	DC000096,DC000126,DC000444,DC007044,DC007060	【7】
	Epithelial cell signaling in Helicobacter pylori infection	1	DC001328,DC005665
	Epstein-Barr virus infection	1	DC000444,DC001328,DC005665,DC007044	【8】
	ErbB signaling pathway	1	DC000089,DC000297,DC000444,DC001093,DC001328,DC005603,DC007044	【9】
	Fc epsilon RI signaling pathway	1	DC000297,DC000444,DC001328
	Glioma	1	DC000248,DC000297,DC000360,DC000444,DC002516,DC005603,DC006126	【10】
	Hepatitis C	1	DC000096,DC000444,DC005665,DC007044
	HIF-1 signaling pathway	1	DC000096,DC000297,DC000444,DC002088,DC005603,DC005665	【11】
	Leishmaniasis	0.469388	DC000099,DC006126,DC007146	【12】
	Long-term depression	0.530612	DC000275,DC000297,DC006509	【13】
	Measles	1	DC000099,DC000390,DC000444,DC003734,DC007044	【14】
	Melanoma	1	DC000281,DC000360,DC000444,DC002088,DC006126	【15】
	Non-small cell lung cancer	1	DC000096,DC000126,DC000297,DC000444	【16】
	Oocyte meiosis	0.918367	DC000096,DC000215,DC001856,DC005603
	Progesterone-mediated oocyte maturation	0.979592	DC000096,DC000444,DC001856
	Prostate cancer	1	DC000126,DC000360,DC000444,DC002088,DC004989,DC005636,DC005665,DC007044	【17】
	Rap1 signaling pathway	1	DC000096,DC000297,DC000444,DC002088,DC002516,DC006577
	Renal cell carcinoma	1	DC000096,DC000444,DC002088
	Thyroid cancer	0.510204	DC000089,DC006509
	TNF signaling pathway	1	DC000200,DC000444,DC001328,DC005665	【18】
	Wnt signaling pathway	1	DC000068,DC000275,DC000297,DC006126,DC007044	【19】
	Fc gamma R-mediated phagocytosis	0.55102	DC000089,DC000297,DC000444,DC005603
	Salivary secretion	0.265306	DC000215,DC000275,DC000297
	Amyotrophic lateral sclerosis (ALS)	0.285714	DC000096,DC000126	【20】
	Bacterial invasion of epithelial cells	0.489796	DC000084,DC002088
	Inflammatory bowel disease (IBD)	0.285714	DC000027,DC005665
	Legionellosis	0.408163	DC000099,DC000126
	Morphine addiction	0.0816327	DC000297
	Inflammatory mediator regulation of TRP channels	0.653061	DC000084,DC000297,DC001328,DC002516,DC005603,DC006577
	Shigellosis	0.44898	DC001328,DC005665
	Toll-like receptor signaling pathway	0.0816327	DC000444,DC001328,DC005665	【21】
	【1】List A F, Spier C S, Grogan T M, et al. Overexpression of the major vault transporter protein lung-resistance protein predicts treatment outcome in acute myeloid leukemia[J]. Blood, 1996, 87(6): 2464-2469.
	【2】Brambilla E, Moro D, Veale D, et al. Basal cell (basaloid) carcinoma of the lung: a new morphologic and phenotypic entity with separate prognostic significance[J]. Human pathology, 1992, 23(9): 993-1003.
	【3】Wissmann C, Wild P J, Kaiser S, et al. WIF1, a component of the Wnt pathway, is down‐regulated in prostate, breast, lung, and bladder cancer[J]. The Journal of Pathology: A Journal of the Pathological Society of Great Britain and Ireland, 2003, 201(2): 204-212.
	【4】Lapenna S, Giordano A. Cell cycle kinases as therapeutic targets for cancer[J]. Nature reviews Drug discovery, 2009, 8(7): 547.
	【5】 Glunde K, Serkova N J. Therapeutic targets and biomarkers identified in cancer choline phospholipid metabolism[J]. 2006.
	【6】List A F, Spier C S, Grogan T M, et al. Overexpression of the major vault transporter protein lung-resistance protein predicts treatment outcome in acute myeloid leukemia[J]. Blood, 1996, 87(6): 2464-2469.
	【7】Emi M, Fujiwara Y, Nakajima T, et al. Frequent loss of heterozygosity for loci on chromosome 8p in hepatocellular carcinoma, colorectal cancer, and lung cancer[J]. Cancer research, 1992, 52(19): 5368-5372.
	【8】Chen F F, Yan J J, Lai W W, et al. Epstein‐barr virus‐associated nonsmall cell lung carcinoma: Undifferentiated" lymphoepithelioma‐like" carcinoma as a distinct entity with better prognosis[J]. Cancer: Interdisciplinary International Journal of the American Cancer Society, 1998, 82(12): 2334-2342.
	【9】Zhou B B S, Peyton M, He B, et al. Targeting ADAM-mediated ligand cleavage to inhibit HER3 and EGFR pathways in non-small cell lung cancer[J]. Cancer cell, 2006, 10(1): 39-50.
	【10】Coleman A, Fountain J W, Nobori T, et al. Distinct deletions of chromosome 9p associated with melanoma versus glioma, lung cancer, and leukemia[J]. Cancer research, 1994, 54(2): 344-348.
	【11】Phillips R J, Mestas J, Gharaee-Kermani M, et al. Epidermal growth factor and hypoxia-induced expression of CXC chemokine receptor 4 on non-small cell lung cancer cells is regulated by the phosphatidylinositol 3-kinase/PTEN/AKT/mammalian target of rapamycin signaling pathway and activation of hypoxia inducible factor-1α[J]. Journal of Biological Chemistry, 2005, 280(23): 22473-22481.
	【12】Herrejón A, Cervera A, Maciá M, et al. Bronchioloalveolar adenoma associated with bronchiolitis obliterans and leishmaniasis with lung involvement in acquired immunodeficiency syndrome[J]. Archivos de Bronconeumología ((English Edition)), 2005, 41(4): 233-235.
	【13】Knekt P, Raitasalo R, Heliövaara M, et al. Elevated lung cancer risk among persons with depressed mood[J]. American Journal of Epidemiology, 1996, 144(12): 1096-1103.
	【14】Sion-Vardy N, Lasarov I, Delgado B, et al. Measles virus: evidence for association with lung cancer[J]. Experimental lung research, 2009, 35(8): 701-712.
	【15】Abdel-Rahman M H, Pilarski R, Cebulla C M, et al. Germline BAP1 mutation predisposes to uveal melanoma, lung adenocarcinoma, meningioma, and other cancers[J]. Journal of medical genetics, 2011, 48(12): 856-859.
	【16】Lynch T J, Bell D W, Sordella R, et al. Activating mutations in the epidermal growth factor receptor underlying responsiveness of non–small-cell lung cancer to gefitinib[J]. New England Journal of Medicine, 2004, 350(21): 2129-2139.
	【17】Brown J E, Cook R J, Major P, et al. Bone turnover markers as predictors of skeletal complications in prostate cancer, lung cancer, and other solid tumors[J]. Journal of the National Cancer Institute, 2005, 97(1): 59-69.
	【18】Koga T, Kuwahara I, Lillehoj E P, et al. TNF-α induces MUC1 gene transcription in lung epithelial cells: its signaling pathway and biological implication[J]. American Journal of Physiology-Lung Cellular and Molecular Physiology, 2007, 293(3): L693-L701.
	【19】Stewart D J. Wnt signaling pathway in non–small cell lung cancer[J]. JNCI: Journal of the National Cancer Institute, 2014, 106(1).
	【20】Bristol L A, Rothstein J D. Glutamate transporter gene expression in amyotrophic lateral sclerosis motor cortex[J]. Annals of Neurology: Official Journal of the American Neurological Association and the Child Neurology Society, 1996, 39(5): 676-679.
	【21】Droemann D, Albrecht D, Gerdes J, et al. Human lung cancer cells express functionally active Toll-like receptor 9[J]. Respiratory research, 2005, 6(1): 1.

### Sheet: BRCA
Pathway name	Patients frequency	Reference	Related combinational drugs
Bladder cancer'	0.928571	[1]	DC000248' 'DC001950' 'DC006509'
'Cell cycle'	1	[2]	DC002423' 'DC007044'
'p53 signaling pathway'	1		DC000126' 'DC000281' 'DC000390' 'DC002423' 'DC007060'
Prostate cancer'	1	[3]	DC000126' 'DC000360' 'DC000444' 'DC002088' 'DC004989' 'DC005636' 'DC005665' 'DC007044'
Acute myeloid leukemia'	1	[4]	DC000326' 'DC000360' 'DC000444' 'DC000859' 'DC005665'
Chronic myeloid leukemia'	1		DC000029' 'DC000444' 'DC005665' 'DC006509'
'Colorectal cancer'	1	[5]	DC000096' 'DC000126' 'DC000444' 'DC007044' 'DC007060'
'Glioma'	1	[6]	DC000248' 'DC000297' 'DC000360' 'DC000444' 'DC002516' 'DC005603' 'DC006126'
'Melanoma'	1	[7]	DC000281' 'DC000360' 'DC000444' 'DC002088' 'DC006126'
'Amyotrophic lateral sclerosis (ALS)'	0.00892857		DC000096' 'DC000126'
	【1】 Nickerson, Michael L., et al. "Concurrent alterations in TERT, KDM6A, and the BRCA pathway in bladder cancer." Clinical Cancer Research 20.18 (2014): 4935-4948.
	【2】Lapenna S, Giordano A. Cell cycle kinases as therapeutic targets for cancer[J]. Nature reviews Drug discovery, 2009, 8(7): 547.
	【3】Yang G, Truong L D, Timme T L, et al. Elevated expression of caveolin is associated with prostate and breast cancer[J]. Clinical Cancer Research, 1998, 4(8): 1873-1880.
	【4】Hershman D, Neugut A I, Jacobson J S, et al. Acute myeloid leukemia or myelodysplastic syndrome following use of granulocyte colony-stimulating factors during breast cancer adjuvant chemotherapy[J]. Journal of the National Cancer Institute, 2007, 99(3): 196-205.
	【5】Sjöblom T, Jones S, Wood L D, et al. The consensus coding sequences of human breast and colorectal cancers[J]. science, 2006, 314(5797): 268-274.
	【6】ten Haaf A, Bektas N, von Serenyi S, et al. Expression of the glioma-associated oncogene homolog (GLI) 1 in human breast cancer is associated with unfavourable overall survival[J]. BMC cancer, 2009, 9(1): 298.
	【7】Bachmann I M, Halvorsen O J, Collett K, et al. EZH2 expression is associated with high proliferation rate and aggressive tumor subgroups in cutaneous melanoma and cancers of the endometrium, prostate, and breast[J]. Journal of clinical oncology, 2006, 24(2): 268-273.
